# Understanding the biogeographic processes behind the accumulation of modern-day marine biodiversity

**DOI:** 10.64898/2026.01.09.697399

**Authors:** Joseph I. Kesler, Collin P. Gross, Barnabas H. Daru

## Abstract

Marine biodiversity is nonrandomly distributed, with high species richness in the Central Indo-Pacific and lower richness elsewhere ^1^. Understanding the biogeographic processes underlying these uneven marine biodiversity patterns can enable the formulation of fundamental theories for how biodiversity accumulates over time and in space ^2^. Here, we conduct a global cross-taxon ancestral range reconstruction for 14,856 species representing four marine groups: cetaceans, seagrasses, reef-forming corals, and ray-finned fishes, to investigate the processes underlying the accumulation of extant biodiversity across marine biogeographic realms. In-situ speciation was the dominant biogeographic process across all groups, particularly in the tropics for cetaceans, seagrasses, and corals. These groups also showed high numbers of emigration events originating in the tropics, supporting the tropical niche conservatism hypothesis ^3,4^.

Meanwhile ray-finned fishes exhibit the highest per-lineage rates of in-situ speciation and dispersal at high latitudes, reaffirming the expectation of elevated speciation in polar and temperate regions ^5^. In seagrasses, corals, and fishes, extinction was lowest in the tropics, especially in the Central Indo-Pacific, supporting the center of survival hypothesis in which the Central Indo-Pacific realm had the lowest rate of extinction across evolutionary time ^6^. Our study shows that the processes that led to the accumulation of extant marine biodiversity are complex, with remarkable variation across taxa, biogeographic realms, and across evolutionary time.
