## Supplemental Table 1 (Seagrass Size) for "Understanding the biogeographic processes behind the accumulation of modern-day marine biodiversity"

### Sheet: Sheet1
species	lamina_length_cm	lamina_width_cm	source_1	source_2
Amphibolis antarctica	5.2	1	Ducker S, Foord N, Knox R. (1977) Biology of Australian Seagrasses: the genus Amphibolis C. Agardh (Cymodoceaceae). Australian Journal of Botany 25, 67–95. https://doi.org/10.1071/BT9770067
Amphibolis griffithii	10	1	Ducker S, Foord N, Knox R. (1977) Biology of Australian Seagrasses: the genus Amphibolis C. Agardh (Cymodoceaceae). Australian Journal of Botany 25, 67–95. https://doi.org/10.1071/BT9770067
Cymodocea angustata	60	0.52	https://doi.org/10.1016/0304-3770(83)90059-1	https://www.sciencedirect.com/book/9780444508911/global-seagrass-research-methods
Cymodocea nodosa	30		https://www.sciencedirect.com/book/9780444508911/global-seagrass-research-methods
Cymodocea rotundata	15	0.54	https://doi.org/10.1016/0304-3770(83)90059-1	https://www.sciencedirect.com/book/9780444508911/global-seagrass-research-methods
Enhalus acoroides	150	1.75	https://www.sciencedirect.com/book/9780444508911/global-seagrass-research-methods
Halodule bermudensis	25	0.125	https://www.sciencedirect.com/book/9780444508911/global-seagrass-research-methods
Halodule ciliata	6	0.1	https://www.sciencedirect.com/book/9780444508911/global-seagrass-research-methods
Halodule emarginata	11	0.15	https://www.sciencedirect.com/book/9780444508911/global-seagrass-research-methods
Halodule pinifolia	20	0.125	https://www.sciencedirect.com/book/9780444508911/global-seagrass-research-methods
Halodule uninervis	15	0.35	https://www.sciencedirect.com/book/9780444508911/global-seagrass-research-methods
Halodule wrightii	22	0.04	https://www.sciencedirect.com/book/9780444508911/global-seagrass-research-methods
Halophila australis	7		Short, Frederick. (2025). Seagrass Global Bioregion Photo Guide 2025. 10.5281/zenodo.17166572.
Halophila baillonis	2.2	0.8	https://www.sciencedirect.com/book/9780444508911/global-seagrass-research-methods
Halophila beccarii	1.3	0.2	https://www.sciencedirect.com/book/9780444508911/global-seagrass-research-methods
Halophila capricorni	3	0.9	https://www.sciencedirect.com/book/9780444508911/global-seagrass-research-methods
Halophila decipiens	4		Short, Frederick. (2025). Seagrass Global Bioregion Photo Guide 2025. 10.5281/zenodo.17166572.
Halophila engelmannii	3	0.6	https://www.sciencedirect.com/book/9780444508911/global-seagrass-research-methods
Halophila gaudichaudii	1.4	0.6	Tsuda&Sukhraj Proof vFINAL
Halophila hawaiiana	3	0.6	https://www.sciencedirect.com/book/9780444508911/global-seagrass-research-methods
Halophila major	2.5	1.08	Rediscovering Halophila major (Zollinger) Miquel (1855) in Indonesia - ScienceDirect
Halophila minor	1.2	0.6	https://www.sciencedirect.com/book/9780444508911/global-seagrass-research-methods
Halophila nipponica	3	0.1	Shimada, S., Watanabe, M., Ichihara, K., & Uchimura, M. (2012). Morphological variations of seagrass species, Halophila nipponica (Hydrocharitaceae, Alismatales). Coast Mar Sci, 35, 85-90.
Halophila ovalis	4		Short, Frederick. (2025). Seagrass Global Bioregion Photo Guide 2025. 10.5281/zenodo.17166572.
Halophila spinulosa	2.6	0.5	https://www.sciencedirect.com/book/9780444508911/global-seagrass-research-methods
Halophila stipulacea	6	1	https://www.sciencedirect.com/book/9780444508911/global-seagrass-research-methods
Halophila sulawesii	2.5		New monoecious seagrass of Halophila sulawesii (Hydrocharitaceae) from Indonesia - ScienceDirect
Halophila tricostata	1.2	0.4	https://www.sciencedirect.com/book/9780444508911/global-seagrass-research-methods
Oceana serrulata	15	0.4	Global Seagrass Research Methods | ScienceDirect
Phyllospadix iwatensis	150	0.5	https://www.sciencedirect.com/book/9780444508911/global-seagrass-research-methods
Phyllospadix japonicus	60		https://www.sciencedirect.com/science/article/pii/0304377088900502?via%3Dihub
Phyllospadix scouleri	200	0.4	https://www.sciencedirect.com/book/9780444508911/global-seagrass-research-methods
Phyllospadix serrulatus	40	0.4	https://www.sciencedirect.com/book/9780444508911/global-seagrass-research-methods
Phyllospadix torreyi	200	0.15	https://www.sciencedirect.com/book/9780444508911/global-seagrass-research-methods
Posidonia angustifolia	80		Short, Frederick. (2025). Seagrass Global Bioregion Photo Guide 2025. 10.5281/zenodo.17166572.
Posidonia australis	60		Short, Frederick. (2025). Seagrass Global Bioregion Photo Guide 2025. 10.5281/zenodo.17166572.
Posidonia coriacea	120	0.7	https://www.sciencedirect.com/book/9780444508911/global-seagrass-research-methods
Posidonia denhartogii	120		Short, Frederick. (2025). Seagrass Global Bioregion Photo Guide 2025. 10.5281/zenodo.17166572.
Posidonia kirkmanii	180	1.2	https://www.sciencedirect.com/book/9780444508911/global-seagrass-research-methods
Posidonia oceanica	50	0.9	https://www.sciencedirect.com/book/9780444508911/global-seagrass-research-methods
Posidonia ostenfeldii	180		Short, Frederick. (2025). Seagrass Global Bioregion Photo Guide 2025. 10.5281/zenodo.17166572.
Posidonia sinuosa	140		Short, Frederick. (2025). Seagrass Global Bioregion Photo Guide 2025. 10.5281/zenodo.17166572.
Ruppia cirrhosa	45		Ruppia cirrhosa in Flora of North America @ efloras.org
Ruppia filifolia	8		An update on morphology and distribution of Ruppia filifolia (Philippi) Skottsberg in the Magellan region, southern Chile
Ruppia maritima	22		Short, Frederick. (2025). Seagrass Global Bioregion Photo Guide 2025. 10.5281/zenodo.17166572.
Ruppia megacarpa	20	0.07	Ruppia megacarpa • New Zealand Plant Conservation Network
Ruppia polycarpa	30		Ruppia polycarpa • New Zealand Plant Conservation Network
Ruppia tuberosa	10	0.05	A revision of the genus Ruppia (Potamogetonaceae) in Australia - ScienceDirect
Syringodium filiforme	30	0.2	https://www.sciencedirect.com/book/9780444508911/global-seagrass-research-methods
Syringodium isoetifolium	30		Short, Frederick. (2025). Seagrass Global Bioregion Photo Guide 2025. 10.5281/zenodo.17166572.
Thalassia hemprichii	40	1.1	https://www.sciencedirect.com/book/9780444508911/global-seagrass-research-methods
Thalassia testudinum	60	1.2	https://www.sciencedirect.com/book/9780444508911/global-seagrass-research-methods
Thalassodendron ciliatum	40		Short, Frederick. (2025). Seagrass Global Bioregion Photo Guide 2025. 10.5281/zenodo.17166572.
Thalassodendron pachyrhizum	15		Short, Frederick. (2025). Seagrass Global Bioregion Photo Guide 2025. 10.5281/zenodo.17166572.
Zostera asiatica	150	1.5	https://www.sciencedirect.com/book/9780444508911/global-seagrass-research-methods
Zostera caespitosa	70	0.45	https://www.sciencedirect.com/book/9780444508911/global-seagrass-research-methods
Zostera capensis	115		Short, Frederick. (2025). Seagrass Global Bioregion Photo Guide 2025. 10.5281/zenodo.17166572.
Zostera caulescens	60	1.3	https://www.sciencedirect.com/book/9780444508911/global-seagrass-research-methods
Zostera geojeensis	20		https://e-algae.org/upload/pdf/algae-2002-17-2-071.pdf
Zostera japonica	15	0.15	Zostera_japonica_BIO_ZOJA2.pdf
Zostera marina	300	1.2	https://www.sciencedirect.com/book/9780444508911/global-seagrass-research-methods
Zostera muelleri	60		Short, Frederick. (2025). Seagrass Global Bioregion Photo Guide 2025. 10.5281/zenodo.17166572.
Zostera nigricaulis	100		Short, Frederick. (2025). Seagrass Global Bioregion Photo Guide 2025. 10.5281/zenodo.17166572.
Zostera noltii	30	0.15	https://www.sciencedirect.com/book/9780444508911/global-seagrass-research-methods
Zostera polychlamys	100		Short, Frederick. (2025). Seagrass Global Bioregion Photo Guide 2025. 10.5281/zenodo.17166572.
Zostera tasmanica	35		Short, Frederick. (2025). Seagrass Global Bioregion Photo Guide 2025. 10.5281/zenodo.17166572.
